# Epithelial Stem Cell Fate Determines Chemoradiotherapy Response in Rectal Cancer

**DOI:** 10.64898/2026.07.15.736775

**Authors:** Nick Li, Fiza Ishaqwala, Thomas A. Wright, Alistair Wilkinson, Petra Vlckova, Katherine Trevers, Rhianna O’Sullivan, Shauna Crampsie, Ewa Basiarz, Sierra Vanderkamp, Ashley K. McCulloch, Aurélie Dobric, Smita Krishnaswamy, Bart Vanhaesebroeck, Glasgow Serial Sampling Consortium, Campbell S. D. Roxburgh, Maria Hawkins, Christopher J. Tape

## Abstract

Rectal cancers are often treated with neoadjuvant chemoradiotherapy (CRT), yet 85% of patients do not achieve a pathological complete response. To identify the molecular determinants of CRT response, we profiled the single-cell signalling, DNA-damage, cell-cycle, apoptotic, and cell-fate responses of 2,769 patient-derived organoid cultures treated with CRT, cancer-associated fibroblasts (CAFs), and signal-rewiring agents. We find that CRT response is determined by stem cell-fate. CRT triggers comparable DNA-damage in isogenic proliferative (proCSC) and revival (revCSC) colonic stem cells, but proCSC retain damage and die whereas revCSC resolve damage and persist. Both CRT and CAFs drive proCSC to a common treatment-resistant revCSC fate and high revCSC predicts worse survival in patients. Pharmacologically constraining stem-cell plasticity increases CRT sensitivity, and Spatial Perturbation of ARrayed Tumour Assembloids (SPARTA) confirms YAP/TEAD inhibition improves chemotherapy responses in human stromal-tumour models. These results suggest that cancer cell-fate, not genotoxic damage itself, ultimately governs response to standard-of-care chemoradiotherapy.

**HIGHLIGHTS:**

- Rectal cancer stem cell-fate determines chemoradiotherapy-induced apoptosis
- proCSCs retain DNA-damage and die, whereas revCSCs repair damage and persist
- CAFs and chemoradiotherapy converge on a common chemo-radioresistant revCSC state
- SPARTA reveals TEAD inhibition blocks DNA-repair persisters in stromal assembloids
