## Supplementary material for "Epithelial Stem Cell Fate Determines Chemoradiotherapy Response in Rectal Cancer": Table S1 (Xenium Gene Groups)

gene	group
CCNB1	Cycling
CDC20	Cycling
PLK1	Cycling
BUB1	Cycling
TOP2A	Cycling
PCNA	Cycling_Damage
CDK1	Cycling_Damage
RRM2	Cycling_Damage
MDM2	Cycling_Damage
TYMS	Cycling_Damage
FOXM1	Cycling_Damage
CDKN1A	Arrested
GDF15	Arrested
DDB2	Arrested
COL17A1	Arrested
PROCR	Arrested
ALOX5	Arrested
ABO	revCSC_Tape_6
ACE2	revCSC_Tape_6
ANXA10	revCSC_Tape_6
ARRB1	revCSC_Tape_6
CACNG4	revCSC_Tape_6
CALB1	revCSC_Tape_6
CARD11	revCSC_Tape_6
CASC8	revCSC_Tape_6
CCDC33	revCSC_Tape_6
CCL28	revCSC_Tape_6
CD55	revCSC_Tape_6
CD70	revCSC_Tape_6
CEACAM1	revCSC_Tape_6
CFAP46	revCSC_Tape_6
CFTR	revCSC_Tape_6
CLIC3	revCSC_Tape_6
EGLN3	revCSC_Tape_6
EMP1	revCSC_Tape_6
ENPEP	revCSC_Tape_6
EPHA2	revCSC_Tape_6
EPHA4	revCSC_Tape_6
EPHX2	revCSC_Tape_6
FGFR2	revCSC_Tape_6
FMN1	revCSC_Tape_6
GAP43	revCSC_Tape_6
GREB1L	revCSC_Tape_6
GRM7	revCSC_Tape_6
HHLA2	revCSC_Tape_6
HNF4A	revCSC_Tape_6
IGSF1	revCSC_Tape_6
ILDR2	revCSC_Tape_6
INPP4B	revCSC_Tape_6
IQGAP2	revCSC_Tape_6
JAK2	revCSC_Tape_6
KNDC1	revCSC_Tape_6
L1CAM	revCSC_Tape_6
MACC1	revCSC_Tape_6
MLPH	revCSC_Tape_6
MSLN	revCSC_Tape_6
MUC1	revCSC_Tape_6
MUC5AC	revCSC_Tape_6
NMU	revCSC_Tape_6
NOSTRIN	revCSC_Tape_6
OLFM2	revCSC_Tape_6
P2RY2	revCSC_Tape_6
PALMD	revCSC_Tape_6
PLCE1	revCSC_Tape_6
PPARG	revCSC_Tape_6
PTGER2	revCSC_Tape_6
RHBDD1	revCSC_Tape_6
RPE65	revCSC_Tape_6
RUBCNL	revCSC_Tape_6
SLC16A9	revCSC_Tape_6
SLC20A2	revCSC_Tape_6
SLCO2B1	revCSC_Tape_6
SMPD3	revCSC_Tape_6
SORL1	revCSC_Tape_6
SOX9	revCSC_Tape_6
STS	revCSC_Tape_6
STYK1	revCSC_Tape_6
THRB	revCSC_Tape_6
TMEM45B	revCSC_Tape_6
TMPRSS2	revCSC_Tape_6
TSPOAP1	revCSC_Tape_6
UCA1	revCSC_Tape_6
XRCC4	revCSC_Tape_6
FANCD2	fanconi_icl_repair
FANCI	fanconi_icl_repair
FANCA	fanconi_icl_repair
FANCC	fanconi_icl_repair
FANCG	fanconi_icl_repair
FANCF	fanconi_icl_repair
FANCE	fanconi_icl_repair
FANCM	fanconi_icl_repair
FANCL	fanconi_icl_repair
SLX4	fanconi_icl_repair
UBE2T	fanconi_icl_repair
BRIP1	fanconi_icl_repair
PALB2	fanconi_icl_repair
MKI67	proliferation
PCNA	proliferation
TOP2A	proliferation
MCM2	proliferation
MCM3	proliferation
MCM4	proliferation
MCM5	proliferation
MCM6	proliferation
MCM7	proliferation
CCNB1	proliferation
CCNB2	proliferation
BUB1	proliferation
CENPF	proliferation
AURKB	proliferation
UBE2C	proliferation
CDKN1A	cell_cycle_arrest
CDKN2A	cell_cycle_arrest
CDKN2B	cell_cycle_arrest
RB1	cell_cycle_arrest
TP53	cell_cycle_arrest
GADD45A	cell_cycle_arrest
CCNG1	cell_cycle_arrest
SFN	cell_cycle_arrest
CDKN1B	cell_cycle_arrest
E2F7	cell_cycle_arrest
HIF1A	hypoxia
VEGFA	hypoxia
CA9	hypoxia
SLC2A1	hypoxia
LDHA	hypoxia
PGK1	hypoxia
BNIP3	hypoxia
BNIP3L	hypoxia
NDRG1	hypoxia
PDK1	hypoxia
ADM	hypoxia
EGLN3	hypoxia
ENO1	hypoxia
HK2	hypoxia
ALDOA	hypoxia
